# LMSM: a modular approach for identifying lncRNA related miRNA sponge modules in breast cancer

**DOI:** 10.1101/841502

**Authors:** Junpeng Zhang, Taosheng Xu, Lin Liu, Wu Zhang, Chunwen Zhao, Sijing Li, Jiuyong Li, Nini Rao, Thuc Duy Le

## Abstract

Until now, existing methods for identifying lncRNA related miRNA sponge modules mainly rely on lncRNA related miRNA sponge interaction networks, which may not provide a full picture of miRNA sponging activities in biological conditions. Hence there is a strong need of new computational methods to identify lncRNA related miRNA sponge modules. In this work, we propose a framework, LMSM, to identify <u>L</u>ncRNA related <u>M</u>iRNA <u>S</u>ponge <u>M</u>odules from heterogeneous data. To understand the miRNA sponging activities in biological conditions, LMSM uses gene expression data to evaluate the influence of the shared miRNAs on the clustered sponge lncRNAs and mRNAs. We have applied LMSM to the human breast cancer (BRCA) dataset from The Cancer Genome Atlas (TCGA). As a result, we have found that the majority of LMSM modules are significantly implicated in BRCA and most of them are BRCA subtype-specific. Most of the mediating miRNAs act as crosslinks across different LMSM modules, and all of LMSM modules are statistically significant. Multi-label classification analysis shows that the performance of LMSM modules is significantly higher than baseline’s performance, indicating the biological meanings of LMSM modules in classifying BRCA subtypes. The consistent results suggest that LMSM is robust in identifying lncRNA related miRNA sponge modules. Moreover, LMSM can be used to predict miRNA targets. Finally, LMSM outperforms a graph clustering-based strategy in identifying BRCA-related modules. Altogether, our study shows that LMSM is a promising method to investigate modular regulatory mechanism of sponge lncRNAs from heterogeneous data.

**Author summary:** Previous studies have revealed that long non-coding RNAs (lncRNAs), as microRNA (miRNA) sponges or competing endogenous RNAs (ceRNAs), can regulate the expression levels of messenger RNAs (mRNAs) by decreasing the amount of miRNAs interacting with mRNAs. In this work, we hypothesize that the “tug-of-war” between RNA transcripts for attracting miRNAs is across groups or modules. Based on the hypothesis, we propose a framework called LMSM, to identify <u>L</u>ncRNA related <u>M</u>iRNA <u>S</u>ponge <u>M</u>odules. Based on the two miRNA sponge modular competition principles, significant sharing of miRNAs and high canonical correlation between the sponge lncRNAs and mRNAs, LMSM is also capable of predicting miRNA targets. LMSM not only extends the ceRNA hypothesis, but also provides a novel way to investigate the biological functions and modular mechanism of lncRNAs in breast cancer.
