## Supplementary material for "LMSM: a modular approach for identifying lncRNA related miRNA sponge modules in breast cancer": S3 Data

### Sheet: WGCNA
Module ID	Degree of common miRNAs	Canonical correlation	Partial canonical correlation	Sensitivity canonical correlation	p-value	adjusted p-value
LMSM 1	1	0.833785	0.680317	0.153468	1e-06	1e-06
LMSM 2	1	0.819899	0.684718	0.135182	1e-06	1e-06
LMSM 3	1	0.820608	0.698526	0.122082	1e-06	1e-06
LMSM 4	1	0.808716	0.666796	0.14192	1e-06	1e-06
LMSM 5	1	0.849626	0.72003	0.129596	1e-06	1e-06
LMSM 6	1	0.905691	0.705321	0.20037	1e-06	1e-06
LMSM 7	1	0.865528	0.736991	0.128538	1e-06	1e-06
LMSM 8	1	0.906776	0.709343	0.197434	1e-06	1e-06
LMSM 9	1	0.917751	0.785595	0.132156	1e-06	1e-06
LMSM 10	1	0.889188	0.752186	0.137003	1e-06	1e-06
LMSM 11	1	0.867962	0.698127	0.169835	1e-06	1e-06
LMSM 12	1	0.921347	0.775337	0.14601	1e-06	1e-06
LMSM 13	1	0.85025	0.741274	0.108977	1e-06	1e-06
LMSM 14	1	0.939134	0.838076	0.101057	1e-06	1e-06
LMSM 15	1	0.879966	0.77498	0.104986	1e-06	1e-06
LMSM 16	1	0.869568	0.730788	0.13878	1e-06	1e-06
LMSM 17	1	0.901466	0.745334	0.156132	1e-06	1e-06

### Sheet: SGFA
Module ID	Degree of common miRNAs	Canonical correlation	Partial canonical correlation	Sensitivity canonical correlation	p-value	adjusted p-value
LMSM 1	1	0.819956	0.693175	0.126781	1e-06	1.11111e-06
LMSM 2	1	0.840835	0.738726	0.102109	5e-06	5e-06
LMSM 3	1	0.831786	0.724161	0.107625	1e-06	1.11111e-06
LMSM 4	1	0.814422	0.63156	0.182862	1e-06	1.11111e-06
LMSM 5	1	0.823369	0.613185	0.210184	1e-06	1.11111e-06
LMSM 6	1	0.800159	0.685785	0.114374	1e-06	1.11111e-06
LMSM 7	1	0.833603	0.72039	0.113213	1e-06	1.11111e-06
LMSM 8	1	0.836691	0.705774	0.130917	1e-06	1.11111e-06
LMSM 9	1	0.815328	0.705471	0.109857	1e-06	1.11111e-06
LMSM 10	1	0.818198	0.709003	0.109195	1e-06	1.11111e-06
LMSM 11	1	0.842047	0.726856	0.115192	1e-06	1.11111e-06
LMSM 12	1	0.828717	0.692319	0.136399	1e-06	1.11111e-06
LMSM 13	1	0.81443	0.688246	0.126184	1e-06	1.11111e-06
LMSM 14	1	0.827175	0.657796	0.169379	1e-06	1.11111e-06
LMSM 15	1	0.839637	0.687769	0.151869	1e-06	1.11111e-06
LMSM 16	1	0.824173	0.714673	0.1095	1e-06	1.11111e-06
LMSM 17	1	0.823321	0.646527	0.176794	1e-06	1.11111e-06
LMSM 18	1	0.833086	0.6875	0.145586	1e-06	1.11111e-06
LMSM 19	1	0.823544	0.634313	0.189231	1e-06	1.11111e-06
LMSM 20	1	0.836401	0.69995	0.136451	1e-06	1.11111e-06
LMSM 21	1	0.805374	0.699156	0.106218	2e-06	2.14286e-06
LMSM 22	1	0.826939	0.723914	0.103026	4e-06	4.13793e-06
LMSM 23	1	0.824681	0.685381	0.1393	1e-06	1.11111e-06
LMSM 24	1	0.824347	0.702396	0.121951	1e-06	1.11111e-06
LMSM 25	1	0.803307	0.588621	0.214686	1e-06	1.11111e-06
LMSM 26	1	0.811714	0.653597	0.158117	1e-06	1.11111e-06
LMSM 27	1	0.845967	0.734059	0.111908	1e-06	1.11111e-06
LMSM 28	1	0.801395	0.646557	0.154838	1e-06	1.11111e-06
LMSM 29	1	0.805447	0.677223	0.128224	1e-06	1.11111e-06
LMSM 30	1	0.846712	0.688857	0.157856	1e-06	1.11111e-06
LMSM 31	1	0.868425	0.766949	0.101476	1e-06	1e-06
LMSM 32	1	0.871514	0.691781	0.179734	1e-06	1e-06
LMSM 33	1	0.870643	0.722924	0.147719	1e-06	1e-06
LMSM 34	1	0.915805	0.813705	0.1021	1e-06	1e-06
LMSM 35	1	0.861124	0.704582	0.156541	1e-06	1e-06
LMSM 36	1	0.859676	0.735555	0.124122	1e-06	1e-06
LMSM 37	1	0.890592	0.77922	0.111372	1e-06	1e-06
LMSM 38	1	0.850825	0.646001	0.204823	1e-06	1e-06
LMSM 39	1	0.853431	0.689305	0.164126	1e-06	1e-06
LMSM 40	1	0.908199	0.79946	0.108739	1e-06	1e-06
LMSM 41	1	0.859684	0.747005	0.112679	1e-06	1e-06
LMSM 42	1	0.910115	0.793036	0.117079	1e-06	1e-06
LMSM 43	1	0.853933	0.724437	0.129496	1e-06	1e-06
LMSM 44	1	0.895442	0.768778	0.126664	1e-06	1e-06
LMSM 45	1	0.866442	0.754406	0.112036	1e-06	1e-06
LMSM 46	1	0.865091	0.720409	0.144682	1e-06	1e-06
LMSM 47	1	0.852968	0.721133	0.131835	1e-06	1e-06
LMSM 48	1	0.882898	0.748334	0.134564	1e-06	1e-06
LMSM 49	1	0.868546	0.745203	0.123343	1e-06	1e-06
LMSM 50	1	0.868853	0.731891	0.136962	1e-06	1e-06
LMSM 51	1	0.851641	0.73769	0.11395	1e-06	1e-06
