## Supplementary material for "LMSM: a modular approach for identifying lncRNA related miRNA sponge modules in breast cancer": S6 Data

### Sheet: WGCNA
Module ID	Subset accuracy	Hamming loss
LMSM 1	0.134	0.634
LMSM 2	0.0724	0.8
LMSM 3	0.0724	0.798
LMSM 4	0.0776	0.778
LMSM 5	0.0896	0.756
LMSM 6	0.0884	0.764
LMSM 7	0.0812	0.776
LMSM 8	0.0604	0.824
LMSM 9	0.0868	0.76
LMSM 10	0.074	0.788
LMSM 11	0.0932	0.738
LMSM 12	0.0904	0.758
LMSM 13	0.1144	0.702
LMSM 14	0.0932	0.74
LMSM 15	0.1112	0.702
LMSM 16	0.0908	0.748
LMSM 17	0.0864	0.764

### Sheet: SGFA
Module ID	Subset accuracy	Hamming loss
LMSM 1	0.1044	0.72
LMSM 2	0.1072	0.7
LMSM 3	0.0924	0.736
LMSM 4	0.1324	0.652
LMSM 5	0.0944	0.728
LMSM 6	0.1168	0.688
LMSM 7	0.1072	0.71
LMSM 8	0.1316	0.648
LMSM 9	0.1148	0.698
LMSM 10	0.1328	0.648
LMSM 11	0.1364	0.644
LMSM 12	0.1396	0.638
LMSM 13	0.1172	0.676
LMSM 14	0.1292	0.656
LMSM 15	0.1144	0.704
LMSM 16	0.1144	0.688
LMSM 17	0.1244	0.672
LMSM 18	0.1112	0.7
LMSM 19	0.1296	0.648
LMSM 20	0.1272	0.666
LMSM 21	0.112	0.704
LMSM 22	0.1192	0.674
LMSM 23	0.1048	0.71
LMSM 24	0.09	0.752
LMSM 25	0.11	0.702
LMSM 26	0.1136	0.688
LMSM 27	0.1088	0.698
LMSM 28	0.104	0.716
LMSM 29	0.1032	0.714
LMSM 30	0.1256	0.662
LMSM 31	0.1244	0.666
LMSM 32	0.0956	0.734
LMSM 33	0.122	0.666
LMSM 34	0.1044	0.718
LMSM 35	0.1184	0.688
LMSM 36	0.1252	0.666
LMSM 37	0.0764	0.778
LMSM 38	0.1172	0.678
LMSM 39	0.1204	0.67
LMSM 40	0.1128	0.694
LMSM 41	0.12	0.672
LMSM 42	0.1116	0.694
LMSM 43	0.1092	0.704
LMSM 44	0.112	0.688
LMSM 45	0.1116	0.696
LMSM 46	0.0996	0.724
LMSM 47	0.1284	0.65
LMSM 48	0.0972	0.726
LMSM 49	0.12	0.67
LMSM 50	0.1048	0.716
LMSM 51	0.0876	0.758
