## Supplementary material for "LMSM: a modular approach for identifying lncRNA related miRNA sponge modules in breast cancer": S7 Data

### Sheet: WGCNA
Module ID	#Shared miRNAs	#lncRNAs	#mRNAs	#Predicted lncRNA-related miRNA sponge interactions	#Predicted miRNA-lncRNA	#Predicted miRNA-mRNA	#Putative miRNA-lncRNA	#Putative miRNA-mRNA
LMSM 1	130	2606	150	390900	338780	19500	468	202
LMSM 2	337	180	1158	208440	60660	390246	704	12815
LMSM 3	322	349	991	345859	112378	319102	733	9009
LMSM 4	388	88	304	26752	34144	117952	978	4461
LMSM 5	450	119	330	39270	53550	148500	988	3855
LMSM 6	73	72	298	21456	5256	21754	77	576
LMSM 7	220	103	305	31415	22660	67100	356	2640
LMSM 8	372	73	807	58911	27156	300204	774	15524
LMSM 9	254	91	560	50960	23114	142240	392	9042
LMSM 10	329	227	653	148231	74683	214837	725	7593
LMSM 11	149	35	205	7175	5215	30545	215	2617
LMSM 12	105	21	89	1869	2205	9345	124	513
LMSM 13	124	15	61	915	1860	7564	158	728
LMSM 14	173	152	852	129504	26296	147396	250	2914
LMSM 15	98	25	134	3350	2450	13132	111	791
LMSM 16	327	12	170	2040	3924	55590	513	3780
LMSM 17	107	27	171	4617	2889	18297	130	855

### Sheet: SGFA
Module ID	#Shared miRNAs	#lncRNAs	#mRNAs	#Predicted lncRNA-related miRNA sponge interactions	#Predicted miRNA-lncRNA	#Predicted miRNA-mRNA	#Putative miRNA-lncRNA	#Putative miRNA-mRNA
LMSM 1	75	120	39	4680	9000	2925	108	166
LMSM 2	138	205	70	14350	28290	9660	285	443
LMSM 3	82	31	98	3038	2542	8036	99	687
LMSM 4	100	309	31	9579	30900	3100	208	123
LMSM 5	278	452	100	45200	125656	27800	795	1298
LMSM 6	166	253	36	9108	41998	5976	392	386
LMSM 7	143	179	63	11277	25597	9009	233	298
LMSM 8	100	126	25	3150	12600	2500	227	142
LMSM 9	39	150	73	10950	5850	2847	42	93
LMSM 10	84	228	53	12084	19152	4452	121	174
LMSM 11	89	98	17	1666	8722	1513	118	112
LMSM 12	79	167	37	6179	13193	2923	158	98
LMSM 13	61	291	31	9021	17751	1891	138	81
LMSM 14	164	123	65	7995	20172	10660	244	454
LMSM 15	91	154	38	5852	14014	3458	180	138
LMSM 16	176	310	57	17670	54560	10032	428	424
LMSM 17	78	115	30	3450	8970	2340	117	177
LMSM 18	169	231	53	12243	39039	8957	391	357
LMSM 19	105	262	33	8646	27510	3465	239	171
LMSM 20	76	104	34	3536	7904	2584	123	121
LMSM 21	188	284	100	28400	53392	18800	389	529
LMSM 22	125	326	36	11736	40750	4500	247	197
LMSM 23	164	226	68	15368	37064	11152	248	617
LMSM 24	343	24	201	4824	8232	68943	561	4547
LMSM 25	138	251	40	10040	34638	5520	353	227
LMSM 26	172	143	66	9438	24596	11352	282	695
LMSM 27	227	341	61	20801	77407	13847	824	604
LMSM 28	125	270	59	15930	33750	7375	182	368
LMSM 29	178	384	82	31488	68352	14596	490	423
LMSM 30	179	244	38	9272	43676	6802	487	387
LMSM 31	128	258	45	11610	33024	5760	388	193
LMSM 32	109	90	86	7740	9810	9374	152	381
LMSM 33	114	166	58	9628	18924	6612	164	274
LMSM 34	193	259	68	17612	49987	13124	508	514
LMSM 35	93	248	21	5208	23064	1953	194	157
LMSM 36	78	302	27	8154	23556	2106	175	102
LMSM 37	145	32	224	7168	4640	32480	180	1974
LMSM 38	104	299	37	11063	31096	3848	172	171
LMSM 39	123	278	43	11954	34194	5289	246	215
LMSM 40	138	137	57	7809	18906	7866	233	399
LMSM 41	248	171	124	21204	42408	30752	627	915
LMSM 42	110	194	29	5626	21340	3190	227	190
LMSM 43	103	158	69	10902	16274	7107	150	286
LMSM 44	92	229	33	7557	21068	3036	192	151
LMSM 45	119	162	55	8910	19278	6545	171	328
LMSM 46	224	451	87	39237	101024	19488	621	548
LMSM 47	87	286	28	8008	24882	2436	275	105
LMSM 48	196	324	51	16524	63504	9996	449	497
LMSM 49	140	351	63	22113	49140	8820	242	284
LMSM 50	155	229	44	10076	35495	6820	311	299
LMSM 51	87	60	91	5460	5220	7917	104	456
