## Supplementary material for "LMSM: a modular approach for identifying lncRNA related miRNA sponge modules in breast cancer": S8 Data

### Sheet: Modules
Module ID	Module genes
Module 1	MALAT1, RP11-776H12.1, RP4-794H19.4, MIR155HG, ABCC4, AATF, BACH2, DNAJC21, FBXO18, MESDC1, FRS2, HHIP, TLDC1, PACSIN3, INADL, KCTD3, ITFG1, MFGE8, PTCH1, SAFB, SMAD6, SETD8, SCIN, USP14, WWC1, WNT9A, ZCCHC4
Module 2	CASC7, CTD-2147F2.1, AC005082.12, RP11-103J17.2, RP11-366H4.1, RP11-441O15.3, RP11-124N3.2, RP11-278A23.2, RP11-539L10.3, RP11-96K19.4, RP11-131K5.1, AFF3, ANXA2, ANGPTL7, APBB1, ALDH3A2, ARL16, ARHGEF6, ARID4A, ANKRD23, PITHD1, DNAJC16, CACHD1, BHLHB9, CBR4, MRGBP, CIAPIN1, CELSR2, CYB5B, APOPT1, BBS9, CD36, ATP8A1, FBLN5, ASXL3, EID1, BAAT, ATP7A, CCDC120, FAM3A, SMCO4, FAM167B, DTX2, CLEC2B, F…
Module 3	RP11-67A1.2, RP5-890O3.9, HMBOX1-IT1, RP11-10K16.1, ARHGAP19, ESCO1, PXDC1, CLTCL1, LUZP2, LYPD6, MMP17, ORAI3, RRAS, ZDHHC14
Module 4	JRK, LINC00472, AC006547.13, AC068057.2, AP001053.11, RP11-348J24.2, RP11-473I1.10, RP11-725D20.1, RP5-1112D6.4, SNORD3D, C1orf132, LINC00910, RP11-111M22.4, RP11-228B15.4, RP11-491F9.8, RP11-712P20.2, CTD-2231E14.8, HOTAIRM1, PWAR6, RP11-482H16.1, AC003092.1, ACVR2B-AS1, FAM66C, RP11-314B1.2, RP11-333I13.1, RP11-802E16.3, RP4-714D9.5, MIR146A, AC004158.3, RP11-383G10.5, POU6F2-AS2, CD27-AS1, AC0…
Module 5	UBXN8, CTD-2228K2.7, RMST, RP11-458F8.4, AC005562.1, RP11-359E10.1, CTA-390C10.10, GS1-259H13.2, TEX41, AC007679.3, UCA1, RP11-589P10.7, RP11-119K6.6, RP11-420A23.1, GAS6-AS2, RP5-1184F4.5, APRT, ARFIP2, ALDH1B1, ALDOC, ACADVL, ANO7, ARPC5L, ARMCX2, AADACL3, ANXA3, AQP1, ABHD6, ARMCX1, CLPB, EDN1, COMMD9, DZIP1, ERCC1, BTBD9, ERAP2, BRI3, CREBL2, DYM, DGKD, BACE1, DDX42, DGAT1, FAM107A, FADS3, FA…
Module 6	AC009404.2, SNHG14, RBM26-AS1, HOXA-AS4, AC005618.6, AC012358.7, RP11-508N22.12, RP11-152P17.2, RP4-614O4.11, ACTA1, ADORA3, ANKRD9, AFAP1L1, AIMP2, APCDD1, AP4B1, AOX1, ACSS2, ACOX3, BUD13, EZH2, C19orf53, NOA1, FAM83G, ATG9A, FAM43A, C1orf210, DIABLO, DMD, ELOVL1, FGFRL1, CCDC71, COPS6, PBDC1, YBX3, C10orf88, C7orf55, FAM89A, CYB561A3, FIG4, DCTN6, CDKN2AIPNL, ABRACL, DHX8, DDT, C19orf10, FBXO6…
Module 7	TTTY15, RP11-667K14.3, RP11-395P17.3, DNAJC6, CCDC174, ENC1, L3MBTL4, MRPS31, HLF, TBX4, TRNT1, ZNF485, USP51
Module 8	RP4-800J21.3, CTA-29F11.1, RP11-119F7.5, SNHG5, CTC-444N24.6, TMEM161B-AS1, RP11-490G2.2, RP1-151F17.2, RP11-129B22.1, LINC00643, RP1-111D6.3, GAS6-AS1, RP11-761E20.1, Z83851.1, RP11-335O4.3, CTD-2013M15.1, LINC00847, RP11-421L21.3, RP11-286N3.2, AC091878.1, CTC-340D7.1, AL022341.3, ZNF718, INHBA-AS1, AP001628.6, AD001527.7, AC007040.6, JARID2-AS1, RP11-834C11.6, LINC01024, AF127936.7, LINC00266-…
Module 9	RP11-10J21.4, LINC00320, C16orf87, C18orf32, ZNF169
Module 10	SNHG10, RP3-475N16.1, CD2BP2, FBXL17, CCDC8, STAT4
Module 11	RP11-77H9.2, RP11-408A13.4, AC009228.1, AIDA, PHYKPL, EPOR, FGA, BET1, ELAC2, GABRB3, MRPS21, MRS2, KLF2, LRRC27, MRPL50, NSMF, IFITM3, GFER, GTF3C3, HOXB2, HACL1, ITM2A, HIST4H4, MGC57346, PSMA5, PTAFR, POGK, PRMT6, RRP8, RPS14, SFXN2, SERPINB6, S100A4, THADA, TMEM192, SPAG1, TCEB2, SRPX, TMEM44, UQCRC1, ZNF160, ZBTB14
Module 12	LINC00094, RP11-219A15.4, EDC4, PDCL3, SUV39H1
Module 13	HNRNPU-AS1, RP1-59D14.5, RP13-638C3.2, ACSS1, ALX1, APOA1, AMACR, ANKDD1A, ALOX12P2, DDX41, C3orf18, EBPL, CACNA1C, ENPP1, C9orf72, C2orf68, CHIC2, EDNRA, AZI2, WDR83OS, ASTN2, DLL4, BNIP1, CCM2, GTDC1, PCSK1, HPSE, HNRNPA1L2, GALM, HS3ST3B1, GPR158, IL11, NMD3, MAGOHB, PDK2, NCK1, MNAT1, LBH, MYT1, MAEA, KCNE3, JMJD6, HS3ST5, MPV17L2, RAB34, RFXANK, PNMAL1, PNMA3, RABGEF1, PSMD6, PPARD, POU3F3, …
Module 14	TERC, CTD-2047H16.2, MIR210HG, SOX2-OT, DLX6-AS1, RP11-439E19.10, RP11-1134I14.8, TOB1-AS1, PART1, RP11-71N10.1, LINC00887, PAN3-AS1, NALCN-AS1, MIR4458HG, RP11-504P24.8, RP11-760H22.2, LINC00883, RP4-601P9.1, TMEM254-AS1, RP11-206M11.7, RP11-680F20.11, RP11-30K9.5, RP1-146A15.1, AP000462.1, GS1-179L18.1, AFAP1-AS1, RNU12, MAFG-AS1, SLC25A5-AS1, AC002511.1, RP3-322G13.5, LY86-AS1, RP11-314A20.2, …
Module 15	RP11-30J20.1, MIR600HG, MIR181A2HG, TMPO-AS1, AC012314.8, KB-1732A1.1, RP11-50E11.3, GABPB1-AS1, RP11-290F5.2, LMCD1-AS1, EPB41L4A-AS1, RP11-869B15.1, AC005013.5, RP11-355O1.11, RP11-374M1.4, LINC00957, RP3-400B16.1, AC004893.11, CTC-366B18.4, CTD-2574D22.2, RAMP2-AS1, RP6-99M1.2, AC098820.3, CTC-480C2.1, RP3-510D11.2, RP11-98D18.17, STEAP3-AS1, RP1-167A14.2, RP11-274J16.5, CTD-2555K7.2, AC092155…
Module 16	CTC-425O23.2, AC114788.2, BBS5, CWC27, FTSJ3, GRB7, PXMP4, PRSS8, RUNDC3B, TCEA3, UTP6, WNT7B
Module 17	RP11-79H23.3, RP11-862L9.3, CTC-472C24.1, RP13-991F5.2, APEX2, AFTPH, ADAM22, CDON, DNAJC2, C6, CSPP1, FAM19A2, MLLT1, NBPF15, PCSK2, MTCH1, PHKA2, PER3, HERC3, NUDT12, NPHP3, MTERF2, SPIDR, SULT1C4, ZNF846, ZNF230, ZNF625, TTC14
Module 18	ZBED5-AS1, RP11-798M19.6, SNORD109A, RP11-479O17.10, RP11-286B14.1, CTD-2303H24.2, RP5-837M10.4, RP11-132A1.3, RP11-440L14.1, CROCCP2, RP4-769N13.6, RP13-514E23.1, SRP14-AS1, NPPA-AS1, TM4SF19-AS1, TP53TG1, AC009299.2, RP11-295G20.2, AC005498.3, ZNF503-AS2, RP1-184J9.2, RP11-410L14.2, PTPRG-AS1, RP11-7F18.2, RP11-399K21.11, ZBTB20-AS1, RP11-120M18.2, ZNF33B, RP1-86D1.5, ARHGAP22-IT1, CTD-2085J24.…
Module 19	MMP24-AS1, RP11-685N10.1, ANGEL1, ANXA6, ENDOD1, DDX50, CDH7, NBEAP1, KLK10, KLHL23, HAAO, HOXA11, RASSF4, SGCB, SAMD3, SNAPC3, SHROOM2, SEZ6, TCF23, TMEM216, SPC24, STXBP4, ZNF490, ZNF767P
Module 20	CTC-338M12.2, LINC00958, CTB-92J24.2, RAI1-AS1, AC006369.2, AL109761.5, CTD-2023N9.1, ARL17B, ABHD15, ANKRD26, ALMS1, ARHGAP6, AMZ2P1, FAM13C, BTG2, CKAP2, CCDC125, LRIF1, DCC, C1orf50, CNOT7, BTN3A1, ATG2A, EMC7, CPT1B, CCDC152, BPGM, OARD1, FLI1, FAM216A, DOCK1, FKBP7, C2orf49, FBXL4, ELOF1, DHRS11, CEP68, DNALI1, COMMD5, CHN2, DXO, C22orf15, DCDC2B, NID2, IFIT5, GALNT11, FZD8, HOOK3, KATNAL1, …
Module 21	MAPKAPK5-AS1, AP003774.5, RP11-736K20.5, RP3-430N8.11, AKIRIN1, ARMC9, DCAKD, ATP8A2, IDNK, FCHSD2, CASP4, NLGN4X, MALT1, NLN, HPS5, LAMA1, RAB11B, PNLIPRP2, PRKCZ, SLC22A25, SPIN1, TAF12, VAC14
Module 22	SNHG15, LINC00478, ARHGAP26, ABCC8, ANGPT2, ANGPTL2, ADAMTS12, ARRDC1, CAND2, BEND4, CTBP2, METTL25, CXorf23, CCNI, COL4A4, DDX60, FAM65A, CYP1A1, CDC20, CD83, EFHD1, BDH2, CRHR2, CYBB, CCDC57, ENO2, B3GALTL, EHMT1-IT1, MRPS15, PEF1, PHLPP1, GPX8, NAP1L2, NEK3, HEMK1, MAPK8IP1, MAOA, NIT1, GARNL3, IFT172, NOXA1, HTR7P1, LRRIQ3, RBM33, PPL, PLEKHH2, PROCA1, RAB4B, PTHLH, PVRL4, PSG5, KIZ, PJA1, PM…
Module 23	AC006129.2, RP11-399O19.9, ISCA2, MGST2, RPH3AL
Module 24	RP11-509J21.3, SNRK-AS1, RP11-805I24.1, CDR1, C6orf141, MAPT, PPM1E, SNED1, ZNF320
Module 25	RP11-522B15.3, RP11-783K16.13, RP11-3D4.2, AC004840.9, RP5-821D11.7, AGXT2, TVP23C, CPM, CAPZB, CPSF2, METTL14, KLHL21, PIGR, GNG4, RBBP4, PLD6, RAB4A, POLR3K, TIMM50, SP140L, TTC21B
Module 26	RP11-693J15.4, AP001065.2, ACSM2B, FAM76A, C3orf33, RSRC1
Module 27	CTC-444N24.11, ASMTL-AS1, AC005740.5, RP11-875O11.3, APEH, ANKMY1, ARHGAP10, DPH3, CYTIP, C12orf66, ATG7, ATP2A3, CYP27C1, CD200, CDH3, CHST11, FAM46B, AVPI1, CDK5RAP3, CTAGE5, DHX35, DAGLB, EEFSEC, SERTM1, GDPGP1, CXCL9, CLEC14A, COL8A2, EFCAB13, COL6A5, CEP95, C8orf59, EPHA3, CCDC144B, MGAT4C, KIDINS220, MED17, NEK8, GPRIN2, MAML1, GNE, MAPK4, PHF14, NCS1, FRY, ITGB4, GPD1L, ITGBL1, NR2F1, P2RY…
Module 28	H19, CTD-2007L18.5, MSANTD1, FGFR2, ELP4, LINC01547, IGSF1, PLEK2, SEPSECS, TPST2, UBE3D
Module 29	SAP30L-AS1, RP11-314C16.1, LINC00263, AC008982.2, AC093642.3, ABCG2, ADAMTS17, C9orf114, CCDC15, DFFB, ESYT3, GTF3C1, NUBP2, FFAR4, KAT6B, MAD2L1, ORMDL2, PCDHAC1, PCDHA12, LDB2, MAGEA12, IFT80, HLA-DQA2, PUS1, PRPS2, RBM11, SLC5A6, THOC2, TIAM2, TTC26, TRANK1
Module 30	RP11-235E17.4, RP11-363E7.4, RP11-714G18.1, RP11-111K18.2, CTC-428G20.3, ARMC8, CD96, MB21D1, CAST, KNSTRN, PDIA5, GABBR2, METTL2B, LOC401463, PTPN11, SATB1, SORT1, SNX3, WNK3
Module 31	SNHG3, JHDM1D-AS1, DDX10, C2orf44, DAAM1, CCRN4L, AXIN2, CNOT6L, DNAJC27, FAT2, CITED4, DUSP19, COQ3, CCDC88A, C1orf226, TMEM230, ETFDH, CEP83, MEDAG, INTS7, PAAF1, MAP4K3, IQCB1, NR4A3, KCNC3, MEGF9, MEN1, LAPTM5, KLHDC4, PIGT, HSPA2, LMAN2L, KIF20B, METTL17, NEK1, KIF18A, NUPR1, MYL6B, LOC284023, RAB9B, PPP3CC, PPAPDC2, RAB29, SLC25A34, SCAND2P, TOP1MT, TPBG, SYT11, SPHAR, STXBP3, TCF7, STIM2, …
Module 32	RP11-531A24.3, ALMS1-IT1, AC005307.1, RP1-257A7.4, CTD-2007H13.3, AC016700.5, AC107081.5, LINC00925, RP11-145G20.1, RAB11B-AS1, LINC00690, HOXC-AS2, MAP3K14-AS1, IDI2-AS1, RP11-379I19.1, BMS1P20, MLK7-AS1, AGGF1, ABCC12, ARHGAP11B, ADAMTS19, TMA16, ERO1LB, DVL1, EIF2B1, FAM53B, CDH4, DSCC1, LDLRAD4, CLEC16A, GTF2E2, PAX9, HSP90B3P, LCA5, NLRP9, GBP4, NRF1, OPHN1, PCDH19, NFYB, HEATR5B, MOSPD1, PC…
Module 33	MIAT, CASC9, RP11-356M20.3, AC012531.25, FZD7, HECW2, HDAC9, RANGRF, SNX4, SNX24, ZNF562
Module 34	RP11-383C5.4, RP11-96K19.2, MYRF, KLK2, QSOX2, POMC, PLEKHA7, ZNF250
Module 35	RP11-159D12.2, RP11-150O12.1, RP4-569M23.4, RP5-894A10.6, CTD-2017D11.1, ZMIZ1-AS1, RP11-87F15.2, ANKRD36, ASIC4, ARHGEF11, CABLES1, TMEM255A, BSCL2, EPB41L1, SMDT1, C10orf105, BOC, COX17, FIZ1, FGF5, CFHR3, PRADC1, EMR2, COL14A1, SPATC1L, CALCB, CAPN10, EML2, MITD1, PDPK1, KRTAP5-9, NDUFS7, FN3K, AP5Z1, KEAP1, HEBP2, HERC4, HIST3H2A, NPAS3, METTL4, MYLK4, HCAR2, NDUFS8, TONSL, NINL, JMJD8, HVCN1…
Module 36	RP11-265E18.1, RP5-1021I20.5, RP11-66N24.4, BZRAP1-AS1, RP11-611E13.2, KB-431C1.4, TSIX, LINC00202-1, RP11-380L11.4, LINC00338, RP11-244O19.1, RP4-694B14.5, DSCAM-AS1, RP11-631N16.2, KDM4A-AS1, RP11-10L12.4, RP11-649A18.4, CTC-487M23.5, AC226119.5, AP001429.1, ANKRD10-IT1, RP11-110G21.2, BDNF-AS, RP11-154D6.1, RP11-547D24.1, LINC00341, RP11-261N11.8, AC007879.2, STXBP5-AS1, CTC-458I2.2, LINC00667…
Module 37	AC009299.3, RP11-268P4.4, RP4-758J24.5, RP5-940J5.6, RP11-497G19.1, AC004593.3, CTB-113P19.4, SCARNA10, FLVCR1-AS1, RP11-175O19.4, RP11-469M7.1, RP11-34F13.2, RP11-483C6.1, RP13-735L24.1, KB-1460A1.5, UBL7-AS1, AC007740.1, RP11-400L8.2, AP001372.2, SNORD64, CTD-3138B18.5, RP11-838N2.5, RP3-471C18.1, RP11-622K12.1, AC005932.1, RP11-521O16.2, ADAM19, AFF2, AP4E1, AIFM1, ADAMTS9, ANXA1, APOF, C11orf…
Module 38	BCYRN1, WAC-AS1, RP11-909M7.3, ZNF295-AS1, RP11-160H22.5, ARSD, ADORA2A, C17orf58, CSTF2T, CTC1, FBXO41, FBXO36, DGCR2, KANSL2, DCXR, CTTNBP2, COQ5, COX6C, NAF1, IPP, MT1X, LARS2, KCNJ12, PGBD1, LDLRAD3, CEP162, PRR15, RAB30, PTDSS2, RABL3, SOS2, TNKS, ZNF620, ZNF500, TRPC1, ZNF331, ZKSCAN2, ZNF627, USP30, ZNF580, ZNF19
Module 39	AC004009.3, HAND2-AS1, ACAA2, TANGO2, BUB1, CEP97, FAM151B, CCDC77, CSTF1, NCKIPSD, FTO, PCNP, MTL5, MSRB2, PRRG4, PTK6, POLR2J3, SHISA2, TMPRSS12, TMEM120B, TMEM11, SNX27, TRUB2, ZYG11A, YES1, YME1L1, ZNF557, ZCCHC8, ZNF641, ZNF703, ZNF607, WHAMM, UPK3BL, TTC39B
Module 40	RP11-175K6.1, RP11-78O7.2, CTB-131B5.5, RP11-372K14.2, CKMT2-AS1, RP4-717I23.3, RP11-13N13.2, RP11-379B18.5, RP11-242D8.1, LINC00085, AC084082.3, RP11-775D22.2, CTD-2516F10.2, RP3-399L15.1, PITPNA-AS1, RP11-164J13.1, RP11-180P8.1, RP11-357H14.17, SLC26A4-AS1, RP11-446J8.1, AC073236.3, CASC15, CTC-246B18.8, RP11-418J17.1, RP11-76C10.5, RP11-363E6.3, RP11-38P22.2, RP1-317E23.3, RP11-545E17.3, TP73-…
Module 41	RP11-334C17.5, RP11-767N6.7, CRELD2, CD300LB, GGH, TRIM9, UBAC2, ZC4H2
Module 42	LINC00461, RP11-216L13.19, FAM162A, HMGN2P46, HIST2H2BF, GLG1, RAB17, TRIM72
Module 43	ZNF518A, LINC00649, RP11-1094M14.11, ABHD10, AQP4, FDX1, COX19, CGN, CACNG1, BRD7, DPM1, THEMIS2, CYP4F11, FBRSL1, COX11, EIF1B, DNASE1, EDNRB, MT2A, METTL6, GABPB1, HS6ST2, GPR50, IER3IP1, MEMO1, LRRTM4, PGBD5, PFDN4, JUND, NOL12, MRPL30, NTNG1, HDHD3, ILDR1, NKAIN1, MAGEA3, GPX3, MYH6, PIGV, MESP1, MTERF1, RBBP8, PRELID2, RBP1, RPUSD2, SEPW1, SMN1, RPA3, SAAL1, SNUPN, SPPL2A, TCEA1, TNFRSF1B, S…
Module 44	GAS5, RN7SL1, ARL5A, ALCAM, AMIGO2, ABCB9, ADAP1, ACE, AMPD3, ATG4C, BNIP3L, CALU, CPED1, DHX16, EIF3J, CCDC113, ATR, CHURC1, EIF6, CHL1, ELOVL2, COL6A2, DLG4, NMRK1, NXPE3, C2orf72, FAM134A, CHCHD7, EGLN1, DFNA5, CYB5R4, ERCC6L2, ATP11C, C10orf12, EPS8, CORO2B, TMEM246, CASKIN2, CATSPERB, TRAPPC13, DNAJC12, CCL27, CD248, SPICE1, FGFR1OP2, ATPAF2, FAM47C, COL11A1, CLK3, DBNDD1, C17orf99, FAM50B, …
Module 45	AC018766.6, RP11-273G15.2, ACVRL1, ATL1, STPG1, FAM109A, MMS19, RCC2, SHROOM4, ZNF74, UBE2N, WNT10B, ZC3H12A
Module 46	RP11-158H5.7, AC093323.3, RP11-758M4.4, XXbac-B476C20.13, MIR3150B, CTD-2281E23.1, RP11-731J8.2, CEBPA-AS1, LINC00205, RP11-488C13.5, RP3-462E2.5, RP3-329A5.8, TRAM2-AS1, VTRNA2-1, RP11-1007O24.2, RP11-44F21.5, AC016710.1, RP11-4O1.2, CTD-3229J4.1, RP11-446H18.6, BACH1-IT1, RP1-60N8.1, CHKB-AS1, RP5-837J1.4, CTB-43E15.3, RP1-80N2.3, CTD-3018O17.3, PRKCQ-AS1, ENTPD3-AS1, RP11-646I6.5, WT1-AS, ARPC…
Module 47	DHRS4-AS1, RP11-429B14.1, RP11-15A1.7, RP13-39P12.3, RP11-580I16.2, RP11-747H7.3, RP11-864J10.4, CTD-3193K9.3, RP11-196G18.22, RP11-84D1.2, NARF-IT1, AIF1L, ARSE, ARHGAP33, ATG4B, BIN3, CAPRIN2, CYP26B1, C6orf106, CHRDL1, C6orf132, FAU, CISD3, EXOSC8, BLVRB, CCNJL, RHNO1, CCKAR, CSNK2B, MEIS1, GEMIN7, NFKBIA, MRPS26, IL23R, HIST1H2BE, ITPA, KIAA1804, OAS3, GALNT6, GLTSCR1, NLRX1, KIFC2, MYPOP, FL…
Module 48	LINC00657, LINC00404, CIRH1A, BAZ1A, DLEU1, DAND5, RPP25L, FAM160B2, C6orf1, MTOR, FSD2, LCTL, FOXL1, GEMIN6, MIF, LMO3, GKAP1, FUNDC2P2, QPRT, PQLC1, RNF121, TMEM65, TAF6L, STAT5A, SUPV3L1, TSPAN2, TRIM16L
Module 49	RP4-605O3.4, LINC00116, CT49, RP11-164P12.4, RP11-523G9.3, LINC00483, C3orf70, CCDC144A, PARM1, SSTR2, ZNF514, ZNF853
Module 50	AF131215.9, RP11-690I21.2, ADPRHL2, FAM129B, C6orf223, C17orf64, EPGN, FCRL4, BTK, KIF24, FUT9, FMN1, NBPF10, GAP43, PLCXD2, RASA3, SMARCA5, RTP4, TCF15, TRMT2B
Module 51	RP11-403I13.7, TBC1D3P1-DHX40P1, CCBL2, CREM, CPSF3, FANCL, MFSD11
Module 52	LINC00900, PINK1-AS, CENPI, MRPS10, MCTS1, GLRX2, PRICKLE1, TCN2, SPC25, ZSCAN2
Module 53	OIP5-AS1, BHLHE40-AS1, ABCA13, ESPL1, CPA4, BAHCC1, FARSB, CHRNA5, FERMT1, ESRRA, DDX55, SMIM7, DTD1, BDH1, EBAG9, CCDC181, CEND1, EXT2, DHX34, FCRLA, DHX32, COL9A3, COX4I1, CLP1, EEF2KMT, D4S234E, BGN, RRNAD1, BRK1, C5orf56, EGFEM1P, FLJ12825, GSG2, NDUFA2, LSM3, LSM1, NES, MEST, NPEPL1, HERC6, KIAA0895L, NFIL3, MAGEB2, GCA, METTL13, IFI16, GNPDA1, LILRB1, MLYCD, PGS1, LRFN4, NAPA, HS1BP3, PGBD2…
Module 54	RP11-429J17.2, RP11-380P13.2, RP11-571M6.17, AC010525.7, RP11-1103G16.1, AF131216.5, RP11-386G11.10, RP11-981G7.6, C17orf76-AS1, PROX1-AS1, RP11-500G22.2, RP11-73M18.7, CTD-2126E3.3, TMCC1-AS1, AC010761.8, RP11-60I3.5, RP11-600F24.7, RP1-193H18.2, AC012146.7, RP5-1125A11.1, ERVMER61-1, RP11-283G6.3, CTB-181H17.1, RP4-630A11.3, RP11-739G5.1, RP5-1086K13.1, RP11-535M15.1, RP11-288H12.4, NAPA-AS1, C…
Module 55	RP11-428C19.4, SNHG1, AC093818.1, ARMCX3, ACADM, ARHGAP29, ADAMTS6, ARL4D, ARMC7, ACYP2, F2, DGCR6L, FGF1, FAM120C, FAM155B, ATOH8, CDK10, FAH, DCDC2, CLIP3, FDXACB1, IVD, PCIF1, PDE12, PACS2, NKX3-2, PATE2, HMGCL, KIF3A, HP1BP3, MBL2, NDST4, GLTSCR1L, PCMTD2, MRPL49, PDE11A, KBTBD7, NAIP, MATN1, KCNA4, GALNT16, IRF6, P2RY10, PHF2, PIGK, RGS6, RAD51B, RBPMS, SCN2B, STX2, SOCS2, TAS2R30, TMEM150C,…
Module 56	PSMG3-AS1, CTC-228N24.3, ACTR2, ABCG8, ABCA3, MSANTD3, CLDN4, CRISPLD2, CXorf21, FAM114A1, DLST, EFEMP2, ELK1, CTRC, C15orf61, CDK14, FGF9, ENOX2, C8orf46, ASNSD1, C10orf35, CCZ1, CXorf57, CEP85L, B3GALT6, HIST1H3J, GCC1, KLRD1, LIAS, MANEAL, LGSN, KCND3, GOLGA2, PCMT1, INTS2, NQO2, MRPL9, HIST1H3H, NOL4, MCAM, PDE2A, HOXB9, MRPS22, NSMAF, KLRC3, IL31RA, MED20, LRRK1, OLIG1, PLEKHF2, PKD2, PTS, R…
Module 57	RP11-611D20.2, IL10RB-AS1, BMPR1A, BRSK1, LYRM4, KAT8, RANBP6, RAD50, ZBTB8B
Module 58	RP11-395G23.3, CTC-295J13.3, ART4, ALKBH1, CCR4, CD82, CCNH, FANCC, BEX1, ATRNL1, EXOC6B, FKRP, DCLRE1B, EVC, CCDC66, IGHMBP2, HORMAD2, IQCE, LUC7L3, ITPRIPL1, PHF7, MAGI3, HRH1, IL10RA, IQGAP3, GIMAP4, HLA-DRB1, UFL1, PACSIN2, PDF, NISCH, MBOAT1, HEXB, GTF3A, GPALPP1, MRPL55, MDP1, RHPN2, PLCB1, RDH14, SLC9A7, SCYL3, SLFN13, SLC25A28, SEC31B, SFXN3, TM9SF4, TIRAP, SYTL2, THAP5, SOX7, TAF8, TMTC2…
Module 59	RP11-166D19.1, RP11-677M14.7, ERBB4, METTL12, GOLGA5, KBTBD3, KCNJ3, TIMM8B, ZWILCH
Module 60	CACNA1G-AS1, LINC00844, CMPK1, CCNE1, MFSD9, SLC25A51, SKIL, STX7, THOP1, TOP1, TAF10
Module 61	RP4-584D14.5, LINC00052, ACTB, ADRM1, ANXA11, ARFGAP3, BACH1, C19orf47, CHRAC1, BCL7B, EHD1, DMKN, DYNC1LI1, NREP, C1orf159, C6orf136, LRRC20, LIMD2, FPR1, GYS1, PDCD11, HSPA14, OTUD4, COLGALT1, OSCAR, GMPPA, PDXK, OSTC, LMO4, IL15RA, RFWD3, PRKACB, PSMC5, RHOF, C7orf73, PTPRN, PLD1, RRBP1, SMYD5, SCRIB, TMEM165, SPEN, TNPO2, UBA52, ZFAT
Module 62	FLI1-AS1, RP1-92O14.6, AKT1, E2F1, BSG, TM2D3, WHSC1
Module 63	RP11-538P18.2, STX18-AS1, CAPN10-AS1, ARAP2, AMOTL2, C1orf85, THRB, TAPT1
Module 64	RP11-296O14.3, RP11-340I6.8, SERTAD4-AS1, AC092675.4, KCNC4-AS1, RP11-336A10.2, RP11-1090M7.1, RP11-325L7.1, AL133493.2, RP11-352G18.2, APP, ABI2, ARID1B, ACVR1B, ANO6, ARL6IP6, ARID3B, ADSL, ARRDC3, ABT1, ARID3A, ARIH1, ACTG1, ALG3, AHCTF1, ARHGAP17, APPL1, ACTN4, ABL1, AP3M1, ARPP19, ADNP, ARL6IP1, ACVR1, ACTR10, AKAP11, ARPC1A, ACSL3, AMMECR1L, AIMP1, ARL4C, ABCF2, AP2A1, ALDH3B1, AMOT, ANKH, …
Module 65	DICER1-AS1, AC007566.10, RP11-305E6.4, ACTR1B, CDV3, CLTC, EIF2S1, GID4, TMEM245, ERCC2, CAND1, ENY2, FZD6, HCFC2, HOXB3, FOCAD, PHLDB1, LTBP1, KCNA3, PTGR2, RORA, SLC30A7, RPS8, WNT5A, ZIC2
Module 66	PCOLCE-AS1, RP3-522P13.3, ADAMTS2, CD276, CDCA3, DHCR24, DNMT3A, BLMH, DUSP2, CLDN1, C1QTNF6, DARS2, BRAP, CAV2, ATP11B, CA2, FBRS, ATP5I, TIMM21, DAPP1, GPX7, NLE1, ITGB5, MEF2C, NF1, IRGQ, HAUS8, MMP2, KIAA1671, LEPRE1, METTL15, LAMA2, MRPL23, GDA, POLR3B, RAB21, POLDIP2, RALA, RAET1L, SLC25A5, SND1, SELPLG, TIMM17A, SPG20, ZMIZ1, WDR61, VDAC1, WDFY1, TRAM2
Module 67	AC147651.3, RP13-582O9.5, BUB3, FBXW7, BTBD2, NDUFS1, LNPEP, HEG1, NDUFA4, RBBP5, ZNF680
Module 68	RP11-423O2.5, RP11-486O12.2, RP11-44L9.3, PLGRKT, B2M, CCNG2, FYN, FOXF2, LRP8, RASSF5, ST3GAL5, U2AF1
Module 69	RP11-16C18.3, RP5-994D16.3, ATXN3, CMC2
Module 70	RP11-1348G14.5, AC104389.28, RP11-521B24.5, DDX17, ATP1B3, COPA, DMWD, EMD, ELL2, CLSTN1, EEF1D, CANT1, DDAH2, LCOR, PIGU, GRK6, KIF14, LSM5, RAB2A, RANBP1, RAB11FIP5, RPL4, SAR1A, SF3A2, TM9SF2, TM7SF2, WWTR1
Module 71	AC073283.4, RP11-469A15.2, RP11-506M13.3, LINC00624, TMEM9B-AS1, RP11-23N2.4, SLC7A11-AS1, ANXA7, ADAM17, ARPC3, CRK, CWC15, CTDSPL2, FBXO11, BTAF1, CALR, FAM193A, CCSAP, C16orf58, CCNL1, FAM174A, CLK2, NUP35, INPPL1, FSTL1, HNRNPA2B1, KNTC1, HDAC7, NFX1, GABARAPL2, LZTS2, PLCG1, RTKN, TCERG1, SNX9, UGT8, ZEB2
Module 72	RP11-284M14.1, LL0XNC01-7P3.1, ADAMTS1, ADNP2, ARPC1B, APLN, BRPF3, BCL2L13, AMER1, CBFA2T3, DUS1L, FAM78A, C14orf132, KDELR2, NLK, FURIN, FOXJ2, MGST3, MRPL34, H2AFZ, OBSL1, IFI30, RAPH1, RBM14, RIC8A, PSMD8, PRMT1, PRRX1, SH3PXD2A, SEH1L, PPP6R2, SEC22C, RNF187, TIMM13, TMEM86B, USP24, UBXN6
Module 73	MED4-AS1, RP11-385J1.2, DMXL2, HNRNPA1, RGMB
Module 74	RP11-356K23.1, LINC00319, DCAF7, CYTH1, EME2, MTPAP, MYO19, PCSK6, ZNF749
Module 75	RP11-285M22.1, FENDRR, IGF1R, NRP2, SCML2, VASP
Module 76	AC114765.2, AC005754.8, RP11-2B6.2, CENPL, CRHR1-IT1, LARP1, GTPBP2, RAD18, SIRPA, SERPINE2, SARAF, YARS
Module 77	AC087294.2, RP11-156K13.1, LDHA, TAOK2
Module 78	RP11-141M1.1, AC009495.2, ERC1, FEM1B, FAM175B, PANK3, SH3GL1, RNF19A, ZNF618
Module 79	RP11-274B21.10, LINC00271, LINC00707, CREB1, NUFIP2, RAP2C, TANC2
Module 80	RAPGEF4-AS1, RP11-359J14.2, MMS22L, DUSP8, CHORDC1, EPDR1, G3BP2, MGAT2, BLOC1S6, ZDHHC21
Module 81	RP11-79N23.1, RP11-524F11.1, CTD-2349P21.5, RP11-43F13.3, FKBP10, CARS2, HMGXB4, LAPTM4A, OAZ1, HIST1H2AD, NFIC, MBD3, NBPF1, HEY1, NPDC1, PPP2R5E, REPIN1, RCE1, RASSF1, PLAA, PLCD3, RPS16, SWAP70, TGFB2, UBE2D3, TSG101, ZBTB20, TRIP6, UBE2E1, UBE2O
Module 82	LINC01011, FTO-IT1, HLA-B, OSBP, WNK2
Module 83	AC015971.2, AF196970.3, RP11-374A22.1, RP11-1275H24.3, AHSA1, ANAPC4, CIAO1, ESR1, FEM1C, EFTUD2, DYRK1A, DEPDC1, FKBP15, IARS2, HSPA1B, GOLGA7, MORF4L1, HDGF, PRKCA, SIRT1, ST7, URGCP, WDR12, ZNF692
Module 84	RP11-498C9.12, AP000320.7, MRPS27, PRKCSH
Module 85	RP11-53O19.1, ZFY-AS1, LARP4B, HNRNPH1, RSL24D1, UMPS
Module 86	RP5-963E22.4, CTD-3137H5.1, MLF2, SDHB
Module 87	RP11-152N13.5, RP11-267A15.3, AC015691.13, RP1-12G14.7, RP11-403H13.1, AGTRAP, BZW1, CPSF1, AR, CCDC117, EIF4H, CNOT4, CXCL2, ATP6V1E1, BROX, NHLRC3, MIOS, KIAA1462, MLEC, MOCS2, MAVS, LONRF1, HOXB6, GAN, MDH1, HIVEP1, KCNQ1OT1, RALGAPB, RIF1, RBM41, PPP1R12A, RNMT, SLC25A3, TACO1, TMEM97, WDR73, TUBG1, YPEL4
Module 88	RP11-1260E13.2, RP5-1115A15.1, LINC00426, RP5-855D21.3, LINC00384, RP4-621B10.8, ANP32B, ARCN1, AGFG1, AP2B1, ANKIB1, AHRR, AP3B1, AKT1S1, ACSF3, BRI3BP, C1orf52, CCND2, DHX9, CCND1, COPS2, CRKL, EEF1A1, BIRC5, ATP1A1, C9orf41, CARM1, RABL6, CBX4, CEP55, FAM122B, ATP5G3, DNAJC9, EIF1AX, ENTPD1, CEP170, ATL3, KIAA1551, BTG3, DNAJB6, FEM1A, CCL5, ELF2, CLOCK, FAM46C, BLOC1S3, FAF2, C7orf43, C2CD2, …
Module 89	CTC-453G23.8, RP11-84A19.4, KB-1639H6.2, C1orf61, GNL1, PTMA, SLC25A25
Module 90	RP11-363E6.4, RP11-1263C18.1, SPTSSA, PHF8, KCNJ2, RHOA, SP3
Module 91	RP11-297D21.4, SSTR5-AS1, DECR1, CYBRD1, PARD6B, MDN1, PPWD1, SERBP1
Module 92	AC074138.3, RP11-197M22.2, ADAM10, SCAMP1, TRPS1
Module 93	CRNDE, RP11-422P24.10, RP11-355B11.2, AC010504.2, COMMD6, BCL2L12, CLPTM1L, EEF1A1P9, FUS, RPL30, SF3A1, SESN3, RPL37
Module 94	RP11-475N22.4, FOXD2-AS1, HIST2H2AA3, KIAA0754, PDDC1, SCAMP2, SAMD4B
Module 95	CTC-498J12.3, AC015849.19, ARID5B, ARHGAP12, ARSJ, AKAP12, CTGF, MEPCE, NUPL1, IPO9, HNRNPM, HELZ, MFN2, HNRNPDL, ISY1, NBN, FSCN1, HERC2, NUP160, IL21R, RAD21, PLAGL2, RNF111, POLD3, SERINC3, SFPQ, SCLT1, SPIN4, TGFB1, TMED7-TICAM2, UBE3C, ZBTB8A
Module 96	RP11-383C5.7, RP11-66D17.5, CTB-31O20.8, RP11-154H23.3, AC011525.2, AMPD2, E2F8, FAS, FAM102A, B4GALT3, FBXO34, CASP1, DDX39A, HERPUD1, GNPTAB, HINT1, PPP1R12C, SLC7A5, SLC46A3, RPL22, TMEM170A, TMEM214, ZNF623, ZNF92, WRAP73
Module 97	RP11-138P22.1, AC129929.5, RP11-23I7.1, C20orf166-AS1, CLDN12, BRD2, FBN2, CDC27, EPT1, HECTD4, HNRNPL, HK2, MIER3, MYLK, GALNT10, RAD23B, PTP4A2, RAB11FIP1, PTPN1, SLC25A24, SETD5, SF3B3, RPLP1, SEC31A, SLC48A1, SDHAP3, ZDHHC20, ZNF711
Module 98	RP11-685M7.5, RP11-882G5.1, ARF6, ACSL4, ACTL6A, CAMK2D, COX14, ATXN2L, BCORL1, C15orf41, BAK1, EIF4EBP1, DAB2, NUSAP1, MAP3K2, PHF21A, OSBPL8, MED24, MGEA5, INO80B, NKTR, FST, SERP1, TBC1D9, SPIRE1, ZNF644, ZNF561, TXNDC12
Module 99	RP11-144G7.2, RP5-1142A6.7, CTC-459F4.5, RP11-662I13.2, CDKN1B, FAM219B, FAM120AOS, BLCAP, FASN, DDHD2, BASP1, CHTF18, OXNAD1, MCM7, GANAB, KIAA0907, PLEKHM1, RGS19, PPM1F, SNRNP70, SPTLC1, TRIM65
Module 100	RP1-212P9.2, RP11-1084I9.1, AC008281.1, ARF3, CFL2, EXOSC2, MCUR1, COL1A1, AAED1, C21orf33, GOLPH3, KIAA0101, NAP1L4, GPR137C, MED22, IKBKB, MSL1, P4HB, PTGS2, PPARA, PRKRIP1, RBM3, SLC3A2, SERPINH1, SNIP1, SNORA67, TPM3, TMEM222, ZNF417
Module 101	RP11-90P13.1, SMC5-AS1, RP1-92O14.3, WDR11-AS1, ARL8A, SOWAHC, ACOX1, AAK1, ALS2, ARF4, AKR1B10, ANAPC13, ADIPOR1, ARFGEF2, AKAP5, ADCY7, AP1G2, EIF3C, BSDC1, ASCC3, EFHD2, COIL, COX6B1, E2F5, C1orf27, BAG5, FAM213A, DPF2, VWA9, CHD1, DBNL, LAMTOR1, CNNM2, COX10, B3GNT1, EGLN3, DDOST, DNAJA2, ENTPD7, CBX3, DNAJA1, CD274, AVL9, PAGR1, CENPQ, FJX1, FBXL5, CPT1A, CYLD, CAMTA1, C14orf28, SPECC1, BRD4…
Module 102	AC003104.1, RP11-319F12.2, CPSF3L, BICD2, FAM46A, DDX54, IRS2, IPO11, MBTPS2, MVK, RAB3GAP2, SLC35A5, TAF1D
Module 103	RP1-315G1.3, RP11-689K5.3, RP11-26J3.3, MAN2A1, SNAP47, ZNF264, ZNF451, VCPIP1
Module 104	RP11-227D2.3, RP6-191P20.4, CTD-2313F11.1, AMMECR1, ARID4B, DDX21, MIR99AHG, MCF2L2, FOXN2, PHC3, PHACTR2, RBMS2, SHOC2, SECISBP2L, XIAP
Module 105	AF127936.3, AC092620.2, FAM160B1, IVNS1ABP, SFT2D3, SRSF2, SF1, XPO1
Module 106	PRC1-AS1, RP13-439H18.4, ETV3, STOM, ZC3H12C, USP34
Module 107	RP11-319G9.3, CTD-2228A4.1, RP11-696N14.1, PPP3R1, TES, ZNF678
Module 108	LINC01018, RP4-782L23.2, HCFC1-AS1, AC078883.3, CDCA8, CREB3L2, CCNL2, SNRK, ZNF37BP, ZNF876P

### Sheet: BRCA enrichment analysis
Module ID	BRCA enriched p-value
Module 1	0.00530806
Module 2	0.0272911
Module 3	0.373385
Module 4	0.00113793
Module 5	1.99962e-06
Module 6	0.000487833
Module 7	0.888376
Module 8	0.0190751
Module 9	0.569667
Module 10	0.0517219
Module 11	0.194642
Module 12	0.569667
Module 13	0.00557763
Module 14	7.16039e-05
Module 15	0.624509
Module 16	0.0273835
Module 17	0.651199
Module 18	8.88178e-15
Module 19	0.742894
Module 20	0.129401
Module 21	0.279881
Module 22	0.00658432
Module 23	1
Module 24	0.152073
Module 25	0.85933
Module 26	1
Module 27	7.64165e-05
Module 28	0.237029
Module 29	0.730497
Module 30	0.160444
Module 31	0.0159322
Module 32	0.550555
Module 33	0.237029
Module 34	0.3592
Module 35	0.268317
Module 36	0.000305793
Module 37	0.577186
Module 38	0.62815
Module 39	0.436194
Module 40	0.000139871
Module 41	0.740548
Module 42	0.740548
Module 43	0.000613717
Module 44	0.0312929
Module 45	0.129811
Module 46	0.000101786
Module 47	0.0653367
Module 48	0.41099
Module 49	0.576492
Module 50	0.377469
Module 51	0.0802686
Module 52	0.474626
Module 53	0.0140406
Module 54	0.00417157
Module 55	0.116908
Module 56	0.0480478
Module 57	0.0379591
Module 58	0.449537
Module 59	0.418379
Module 60	0.077027
Module 61	0.0791979
Module 62	0.0802686
Module 63	0.3592
Module 64	0
Module 65	0.345047
Module 66	4.48712e-06
Module 67	0.237029
Module 68	0.101849
Module 69	1
Module 70	0.113289
Module 71	0.000218943
Module 72	0.0213562
Module 73	0.00253683
Module 74	0.418379
Module 75	0.00667193
Module 76	0.282088
Module 77	0.490612
Module 78	0.780819
Module 79	0.0802686
Module 80	0.474626
Module 81	0.318058
Module 82	0.174391
Module 83	0.0239717
Module 84	1
Module 85	0.636455
Module 86	0.116313
Module 87	0.375236
Module 88	8.90935e-10
Module 89	0.69288
Module 90	0.69288
Module 91	0.3592
Module 92	0.174391
Module 93	0.129811
Module 94	1
Module 95	0.00674123
Module 96	0.557694
Module 97	0.000507575
Module 98	0.00712617
Module 99	0.248241
Module 100	0.000744342
Module 101	1.54459e-11
Module 102	0.327772
Module 103	1
Module 104	0.418344
Module 105	1
Module 106	0.636455
Module 107	0.636455
Module 108	0.474626

### Sheet: Survival analysis
Module ID	Chi-square	p-value	HR	HRlow95	HRup95
Module 1	27.9915	1.21849e-07	3.69609	2.30898	5.9165
Module 2	66.2927	4.44089e-16	6.79228	4.17699	11.045
Module 3	16.5128	4.83234e-05	2.53315	1.57286	4.07975
Module 4	82.8135	0	5.0997	2.82825	9.1954
Module 5	135.527	0	11.367	6.62952	19.4898
Module 6	99.1378	0	6.74039	3.89877	11.6531
Module 7	13.6105	0.000224928	2.37831	1.48482	3.80945
Module 8	157.706	0	9.12039	4.89478	16.9939
Module 9	0.988021	0.320227	1.25913	0.790689	2.0051
Module 10	4.12048	0.0423671	1.62251	1.01876	2.58406
Module 11	33.0613	8.93006e-09	3.68322	2.26978	5.97683
Module 12	1.74015	0.18712	1.36606	0.857889	2.17524
Module 13	42.2465	8.04626e-11	7.11424	4.4675	11.329
Module 14	118.307	0	6.85613	3.71412	12.6562
Module 15	83.0796	0	7.88926	4.82887	12.8892
Module 16	10.2467	0.00136932	2.1007	1.3143	3.35763
Module 17	31.9939	1.54656e-08	4.04056	2.52272	6.47164
Module 18	NA	NA	NA	NA	NA
Module 19	20.4227	6.20899e-06	3.05784	1.91665	4.8785
Module 20	55.1036	1.14353e-13	5.59448	3.44808	9.07702
Module 21	29.8842	4.58636e-08	3.52384	2.19323	5.66172
Module 22	45.3164	1.67643e-11	4.8517	3.00279	7.83905
Module 23	2.24008	0.134474	1.42348	0.893447	2.26794
Module 24	18.485	1.71247e-05	2.86543	1.79591	4.57188
Module 25	13.9086	0.000191923	2.39588	1.49852	3.83058
Module 26	5.86822	0.0154167	1.79596	1.12783	2.85989
Module 27	40.2263	2.26188e-10	5.03127	3.15142	8.03245
Module 28	8.37888	0.00379606	1.98382	1.24305	3.16606
Module 29	24.8255	6.27603e-07	3.18399	1.97214	5.1405
Module 30	13.8605	0.000196897	2.46833	1.54758	3.93689
Module 31	36.6664	1.40174e-09	4.22922	2.62675	6.80927
Module 32	52.9953	3.34288e-13	5.55922	3.44439	8.97256
Module 33	5.39402	0.0202059	1.72598	1.08198	2.75329
Module 34	6.89685	0.00863477	1.89855	1.19223	3.02333
Module 35	38.303	6.05684e-10	4.98396	3.1225	7.95511
Module 36	127.893	0	13.66	8.1612	22.8639
Module 37	87.3798	0	8.60741	5.23015	14.1654
Module 38	29.1329	6.75802e-08	3.44809	2.13373	5.57208
Module 39	30.1138	4.07429e-08	3.61327	2.24622	5.8123
Module 40	NA	NA	NA	NA	NA
Module 41	17.5675	2.77283e-05	2.73513	1.71037	4.37388
Module 42	7.01216	0.00809581	1.85566	1.16293	2.96102
Module 43	50.3432	1.29075e-12	4.83944	2.95065	7.93729
Module 44	74.6799	0	10.118	6.29963	16.2509
Module 45	9.11305	0.00253792	1.97443	1.2232	3.18704
Module 46	131.206	0	14.2334	8.46426	23.9348
Module 47	61.8394	3.77476e-15	6.21681	3.8022	10.1648
Module 48	23.0542	1.57499e-06	3.04713	1.8919	4.90779
Module 49	4.40123	0.0359131	1.64361	1.03192	2.61791
Module 50	31.402	2.09763e-08	3.652	2.26092	5.89896
Module 51	7.71792	0.00546754	1.90789	1.19287	3.05149
Module 52	14.6089	0.000132288	2.42282	1.50764	3.89354
Module 53	55.6421	8.69305e-14	6.33987	3.93613	10.2116
Module 54	124.287	0	9.9239	5.8289	16.8958
Module 55	51.4727	7.25975e-13	6.15357	3.82618	9.89667
Module 56	48.549	3.22142e-12	5.42326	3.36472	8.74121
Module 57	5.35234	0.0206944	1.72031	1.07703	2.74779
Module 58	63.3197	1.77636e-15	6.41081	3.93537	10.4434
Module 59	5.00612	0.0252579	1.68006	1.05081	2.68611
Module 60	11.43	0.000722677	2.23326	1.40109	3.5597
Module 61	23.6513	1.15466e-06	3.10268	1.92454	5.00203
Module 62	3.84883	0.0497806	1.60353	1.00668	2.55425
Module 63	1.94941	0.16265	1.38758	0.870549	2.21167
Module 64	NA	NA	NA	NA	NA
Module 65	10.6592	0.00109524	2.12874	1.32161	3.42878
Module 66	55.0657	1.16573e-13	5.1064	3.09881	8.41462
Module 67	10.4375	0.00123484	2.12474	1.32617	3.40418
Module 68	8.87917	0.00288443	2.06074	1.29396	3.28192
Module 69	0.00967998	0.921625	0.977005	0.612475	1.55849
Module 70	13.595	0.000226789	2.37422	1.48236	3.80266
Module 71	23.8341	1.05006e-06	3.36636	2.10882	5.3738
Module 72	21.9811	2.75354e-06	2.85762	1.76841	4.6177
Module 73	1.73964	0.187184	1.36284	0.854454	2.1737
Module 74	9.17898	0.0024481	2.10033	1.31901	3.34447
Module 75	14.0733	0.000175823	2.38717	1.49014	3.82417
Module 76	12.7255	0.000360711	2.35887	1.4784	3.76372
Module 77	1.01059	0.314763	1.26484	0.79328	2.01672
Module 78	2.15144	0.142437	1.41041	0.884643	2.24865
Module 79	4.52888	0.0333275	1.66205	1.04375	2.64662
Module 80	15.6692	7.54436e-05	2.4856	1.54481	3.99933
Module 81	28.1139	1.1438e-07	3.33855	2.06976	5.38514
Module 82	1.2202	0.269322	1.30038	0.816095	2.07206
Module 83	16.2658	5.50487e-05	2.56736	1.60192	4.11466
Module 84	1.80564	0.179032	1.36717	0.857115	2.18074
Module 85	1.65026	0.198924	1.35217	0.848633	2.15447
Module 86	2.93754	0.0865423	1.49982	0.941421	2.38944
Module 87	23.1964	1.46269e-06	3.39557	2.12991	5.41333
Module 88	122.54	0	9.63809	5.68211	16.3483
Module 89	7.0315	0.00800883	1.85099	1.15621	2.96327
Module 90	7.06281	0.00787005	1.85513	1.16088	2.96458
Module 91	6.31428	0.0119769	1.80375	1.12959	2.88026
Module 92	1.74512	0.186492	1.36913	0.85966	2.18053
Module 93	12.9124	0.00032641	2.28999	1.42479	3.68058
Module 94	5.04701	0.0246685	1.69354	1.06204	2.70055
Module 95	30.7036	3.00606e-08	3.48762	2.14793	5.66288
Module 96	20.6537	5.5032e-06	2.93892	1.83308	4.71186
Module 97	18.9703	1.32767e-05	2.82777	1.76997	4.51776
Module 98	29.4825	5.64249e-08	3.74735	2.33985	6.00152
Module 99	13.3382	0.000260056	2.36829	1.48591	3.77465
Module 100	30.9768	2.61135e-08	3.79629	2.36216	6.10112
Module 101	135.695	0	13.4607	7.95914	22.765
Module 102	14.1863	0.000165573	2.48886	1.56019	3.97028
Module 103	9.86207	0.00168721	2.07619	1.29941	3.31733
Module 104	15.8031	7.02882e-05	2.51936	1.56473	4.0564
Module 105	9.71352	0.00182918	2.10003	1.31749	3.34738
Module 106	4.46588	0.0345782	1.64081	1.02843	2.61782
Module 107	8.24457	0.00408741	1.96822	1.23349	3.1406
Module 108	7.40625	0.00649977	1.86911	1.16937	2.98757

### Sheet: Classification analysis
Module ID	Subset accuracy	Hamming loss
Module 1	0.67	0.1276
Module 2	0.776	0.0804
Module 3	0.652	0.138
Module 4	0.782	0.0784
Module 5	0.822	0.0636
Module 6	0.772	0.0792
Module 7	0.586	0.1636
Module 8	0.804	0.0652
Module 9	0.542	0.1832
Module 10	0.578	0.1696
Module 11	0.678	0.1212
Module 12	0.54	0.184
Module 13	0.792	0.0728
Module 14	0.758	0.0816
Module 15	0.782	0.078
Module 16	0.65	0.1392
Module 17	0.678	0.1224
Module 18	0.778	0.0764
Module 19	0.698	0.114
Module 20	0.786	0.0728
Module 21	0.67	0.1272
Module 22	0.756	0.0892
Module 23	0.53	0.188
Module 24	0.616	0.1504
Module 25	0.662	0.1304
Module 26	0.452	0.2192
Module 27	0.754	0.0932
Module 28	0.562	0.1744
Module 29	0.722	0.1064
Module 30	0.698	0.1192
Module 31	0.792	0.0724
Module 32	0.754	0.0876
Module 33	0.578	0.168
Module 34	0.546	0.1812
Module 35	0.742	0.0956
Module 36	0.806	0.0676
Module 37	0.768	0.0832
Module 38	0.72	0.1032
Module 39	0.744	0.0944
Module 40	0.788	0.0728
Module 41	0.556	0.178
Module 42	0.574	0.1692
Module 43	0.752	0.0876
Module 44	0.772	0.0788
Module 45	0.626	0.1484
Module 46	0.784	0.0708
Module 47	0.742	0.0932
Module 48	0.658	0.132
Module 49	0.538	0.1848
Module 50	0.632	0.1428
Module 51	0.586	0.1652
Module 52	0.696	0.1212
Module 53	0.796	0.074
Module 54	0.78	0.0776
Module 55	0.726	0.1004
Module 56	0.72	0.102
Module 57	0.56	0.176
Module 58	0.766	0.0832
Module 59	0.678	0.1264
Module 60	0.63	0.1476
Module 61	0.722	0.1032
Module 62	0.62	0.1512
Module 63	0.554	0.1776
Module 64	0.8	0.0672
Module 65	0.684	0.1212
Module 66	0.762	0.0884
Module 67	0.566	0.1708
Module 68	0.628	0.1468
Module 69	0.546	0.1816
Module 70	0.73	0.1028
Module 71	0.742	0.098
Module 72	0.728	0.1044
Module 73	0.476	0.2096
Module 74	0.602	0.1588
Module 75	0.616	0.1536
Module 76	0.682	0.126
Module 77	0.44	0.224
Module 78	0.564	0.1724
Module 79	0.582	0.1672
Module 80	0.578	0.1684
Module 81	0.696	0.1176
Module 82	0.448	0.2208
Module 83	0.726	0.1044
Module 84	0.466	0.2136
Module 85	0.552	0.1792
Module 86	0.396	0.2416
Module 87	0.706	0.1124
Module 88	0.774	0.0768
Module 89	0.536	0.1852
Module 90	0.506	0.1976
Module 91	0.648	0.1388
Module 92	0.498	0.2008
Module 93	0.548	0.1812
Module 94	0.516	0.1936
Module 95	0.706	0.1128
Module 96	0.734	0.1036
Module 97	0.67	0.1256
Module 98	0.74	0.0984
Module 99	0.694	0.118
Module 100	0.704	0.1124
Module 101	0.79	0.0712
Module 102	0.552	0.1788
Module 103	0.546	0.182
Module 104	0.656	0.134
Module 105	0.586	0.1652
Module 106	0.53	0.188
Module 107	0.572	0.1704
Module 108	0.65	0.1356

### Sheet: Validated interactions
sponge lncRNA	mRNA
MIR503HG	SMURF2
UCA1	COTL1
